# Enhanced antifungal activity of NK-92 cells against *Candida albicans* mediated by a mannan-specific chimeric antigen receptor

**DOI:** 10.1101/2024.11.18.623666

**Authors:** Gabriela Yamazaki de Campos, Júlia Garcia Guimarães, Michele Procópio Machado, Patrícia Kellen Martins Oliveira Brito, Ben Shin, Antonio Di Maio, Douglas dos Santos, Patricia Vianna Bonini Palma, Thaila Fernanda dos Reis, Gustavo Henrique Goldman, Angelina S. Palma, Steve J. Matthews, Ten Feizi, Yan Liu, Thiago Aparecido da Silva

## Abstract

Chimeric antigen receptors (CARs) offer promising prospects for innovative cell-based therapies against invasive fungal infections such as invasive candidiasis. Here, we have developed four CARs targeting *Candida albicans* with distinct single-chain variable fragments (scFvs): scFv3-CAR, scFv5-CAR, scFv12-CAR, and scFvκ3-1-CAR. In T cells, scFv5-CAR induced IL-2 expression in response to *C. albicans* hyphae, while scFv3-CAR and scFv12-CAR did not mediate cell activation against *C. albicans*. Notably, scFvκ3-1-CAR mediated the strongest cell activation against *C. albicans* yeast, hyphae, and other clinically relevant *Candida* species. scFvκ3-1-CAR-NK-92 cells exhibited elevated IFN-γ and CD107a expression, reducing *C. albicans* viability. NOD scid gamma (NSG) mice treated with scFvκ3-1-CAR-NK-92 cells had reduced *C. albicans* burden in the kidney 24 hours postinfection. We showed that scFvκ3-1-CAR targets *C. albicans* mannan but no other glycans in glycan microarray screening analyses. These findings reveal the scFvκ3-1-CAR potential as a therapeutic strategy for treating *Candida* spp. by modifying peripheral blood mononuclear cells.

**Importance:** Recent studies on novel immunotherapies, including chimeric antigen receptor (CAR)-T cells, have shown promising results in preclinical models against invasive fungal infections (IFIs). However, the application of CAR technology in natural killer (NK) cells for treating IFIs remains unexplored. NK cells play a key role in early fungal clearance due to their antifungal activity mediated by granzymes, perforins, and the secretion of proinflammatory cytokines. This study is the first to demonstrate the feasibility and efficacy of CAR-modified NK cells targeting *Candida* spp. We provided proof-of-concept data showing that CAR-expressing NK cells exhibit enhanced activation and antifungal effects against clinically relevant *Candida* species by targeting mannan in the fungal cell wall. These findings are significant as they open new avenues for developing CAR-NK-based therapies to treat invasive candidiasis – a severe infection with limited treatment options and high mortality rates, particularly in immunocompromised patients.
