## Supplementary material for "Enhanced antifungal activity of NK-92 cells against *Candida albicans* mediated by a mannan-specific chimeric antigen receptor": Table S3

### Sheet: Table S3
		scFv κ3-1-His [150 µg/mL]
Posa	Probeb	Score	Errorc	Structure
1	Hanfland 1	-	16	Glcβ-Cer
2	Galactosylceramide	-	3	Galβ-Cer
3	Galactocerebrosides	-	13.5	Galβ-Cer
4	H-Di	-	7	Fucα-2Gal-DH
5	A-Tri	-	1	GalNAcα-3Gal-DH │ Fucα-2
6	A-tri-AO	-	13.5	GalNAcα-3Gal-AO │ Fucα-2
7	B-Tri	-	2	Galα-3Gal-DH │ Fucα-2
8	B-Tri-AO	-	12	Galα-3Gal-AO │ Fucα-2
9	GSC-426	-	8.5	(3-deoxy,3-carboxymethyl)Galβ-C30
10	Sulfatide	-	7	SU-3Galβ-Cer
11	GSF-1	-	23.5	SU-3Galβ-C30
12	GSC-209	-	11	GlcAβ-3Galβ-Cer42
13	GSC-210	-	4	SU-3GlcAβ-3Galβ-Cer42
14	GSC-187	-	22	NeuAcα-3Galβ-C29
15	GSC-40	-	1	NeuAcα-(S)-3Galβ-Cer42
16	GSC-230	-	16	NeuAcα-8NeuAcα-3Galβ-Cer36
17	GSC-27	-	11	NeuAcα-6Galβ-Cer36
18	GSC-144	-	42	KDNα-6Galβ-Cer36
19	GSC-13	-	23	NeuAcα-(S)-6Galβ-Cer36
20	GSC-72	-	19.5	NeuAcα-(S)-6Galβ-(S)-Cer36
21	GSC-231	-	22.5	NeuAcα-8NeuAcα-6Galβ-Cer36
22	GSC-439	-	4	NeuAcα-8NeuAcα-8NeuAcα-6Galβ-Cer36
23	Glucocerebrosides	-	4	Glcβ-Cer
24	GSF-19	-	3	SU-6Glcβ-C30
25	GSC-60	-	1	NeuAcα-6Glcβ-Cer36
26	GSC-9	-	20.5	NeuAcα-(S)-6Glcβ-Cer36
27	GSC-62	-	12	NeuAcα-2Glcβ-Cer36
28	GSC-59	-	1.5	NeuAcα-6GlcNAcβ-Cer36
29	GSC-95	-	1.5	NeuAcα-(S)-6GlcNAcβ-Cer36
30	GSC-232	-	3	NeuAcα-8NeuAcα-6Glcβ-Cer36
31	Lactocerebrosides	-	3	Galβ-4Glcβ-Cer
32	Lac	-	1	Galβ-4Glc-DH
33	Lac-AO	-	15.5	Galβ-4Glc-AO
34	GSC-432	-	12.5	(3-deoxy,3-carboxymethyl)Galβ-4Glcβ-C30
35	GSC-296	-	2.5	GlcAβ-3Galβ-4Glcβ-C30
36	GSC-353	-	15.5	SU-3GlcAβ-3Galβ-4Glcβ-C30
37	GalNAcα-3Galβ-4Glc	-	43	GalNAcα-3Galβ-4Glc-DH
38	Globotri-AO	-	4	Galα-4Galβ-4Glc-AO
39	Ceramide trihexoside	-	5.5	Galα-4Galβ-4Glcβ-Cer
40	Globoside (P-antigen)	-	5.5	GalNAcβ-3Galα-4Galβ-4Glcβ-Cer
41	Globo-H-Hexa	-	26	Fucα-2Galβ-3GalNAcβ-3Galα-4Galβ-4GlcNAc-DH
42	Globo-A-Hepta	-	6	GalNAcα-3Galβ-3GalNAcβ-3Galα-4Galβ-4GlcNAc-DH │ Fucα-2
43	Globo-B-Hepta	-	13.5	Galα-3Galβ-3GalNAcβ-3Galα-4Galβ-4GlcNAc-DH │ Fucα-2
44	Forssmann glycolipid	-	2.5	GalNAcα-3GalNAcβ-3Galα-4Galβ-4Glcβ-Cer
45	Fuc(3)-Lac-AO	-	19	Galβ-4Glc-AO │ Fucα-3
46	GSC-430	-	2.5	(3-deoxy,3-carboxymethyl)Galβ-3Glcβ-C30 │ Fucα-4
47	GSC-260	-	9	3-deoxy,3-carboxymethyl-Galβ-4Glcβ-C30 │ Fucα-3
48	GSC-150	-	1.5	SU-3Galβ-4Glcβ-C30 │ Fucα-3
49	GSC-160	-	15.5	SU-3Galβ-4Glcβ-Cer36 │ Fucα-3
50	NeuAcα-(3')Lac	-	6	NeuAcα-3Galβ-4Glc-DH
51	NeuAcα-(3')Lac-AO	-	12	NeuAcα-3Galβ-4Glc-AO
52	Neu4,5Ac-(3')Lac	-	2	(4-OAc)NeuAcα-3Galβ-4Glc-DH
53	Neu4,5Ac-(3')Lac-AO	-	6.5	(4-OAc)NeuAcα-3Galβ-4Glc-AO
54	GSC-16	-	4	NeuAcα-3Galβ-4Glcβ-Cer32
55	GSC-178	-	14	NeuAcα-3Galβ-4Glcβ-Cer34
56	GSC-17	-	3	NeuAcα-3Galβ-4Glcβ-Cer36
57	GSC-18	-	5.5	NeuAcα-3Galβ-4Glcβ-Cer42
58	GSC-197	-	20.5	KDNα-3Galβ-4Glcβ-Cer28
59	GSC-199	-	10.5	KDNα-3Galβ-4Glcβ-C30
60	GSC-198	-	4.5	KDNα-3Galβ-4Glcβ-Cer34
61	GSC-75	-	0	(4-deoxy)NeuAcα-3Galβ-4Glcβ-Cer36
62	GSC-76	-	7.5	(7-deoxy)NeuAcα-3Galβ-4Glcβ-Cer36
63	GSC-77	-	44	(8-deoxy)NeuAcα-3Galβ-4Glcβ-Cer36
64	GSC-153	-	15.5	(4,8-deoxy)NeuAcα-3Galβ-4Glcβ-Cer36
65	GSC-51	-	11.5	(9-deoxy)NeuAcα-3Galβ-4Glcβ-Cer36
66	GSC-78	-	36.5	(4-OMe)NeuAcα-3Galβ-4Glcβ-Cer36
67	GSC-79	-	19	(9-OMe)NeuAcα-3Galβ-4Glcβ-Cer36
68	GSC-23	-	23.5	(C7)NeuAcα-3Galβ-4Glcβ-Cer36
69	GSC-24	-	5	(C8)NeuAcα-3Galβ-4Glcβ-Cer36
70	GSC-50	-	9.5	(C8 diastereoisomer)NeuAcα-3Galβ-4Glcβ-Cer36
71	GSC-229	-	13.5	NeuAcα-8NeuAcα-3Galβ-4Glcβ-Cer36
72	GSC-96	-	9	NeuAcα-9NeuAcα-3Galβ-4Glcβ-Cer36
73	GSC-437	-	22	NeuAcα-8NeuAcα-8NeuAcα-3Galβ-4Glcβ-Cer36
74	Neuα-(3')Lac	-	2.5	Neuα-3Galβ-4Glc-DH
75	Neuα-(3')Lac-AO	-	6.5	Neuα-3Galβ-4Glc-AO
76	NeuAcα-(6')Lac	-	12	NeuAcα-6Galβ-4Glc-DH
77	NeuAcα-(6')Lac-AO	-	14	NeuAcα-6Galβ-4Glc-AO
78	GSC-61	-	15.5	NeuAcα-6Galβ-4Glcβ-Cer36
79	GSC-12	-	5.5	NeuAcα-(S)-6Galβ-4Glcβ-Cer36
80	GSC-234	-	5	NeuAcα-(S)-6Galβ-(S)-4Glcβ-Cer36
81	GSC-73	-	1	NeuAcα-(S)-6Galβ-4Glcβ-(S)-Cer36
82	Neuα-(6')Lac	-	1.5	Neuα-6Galβ-4Glc-DH
83	Neuα-(6')Lac-AO	-	17.5	Neuα-6Galβ-4Glc-AO
84	NeuAcβ-(3')Lac	-	1.5	NeuAcβ-3Galβ-4Glc-DH
85	NeuAcβ-(3')Lac-AO	-	6.5	NeuAcβ-3Galβ-4Glc-AO
86	NeuAcβ-(6')Lac	-	18	NeuAcβ-6Galβ-4Glc-DH
87	NeuAcβ-(6')Lac-AO	-	15	NeuAcβ-6Galβ-4Glc-AO
88	GSC-161	-	14	NeuAcα-3Galβ-4Glcβ-C30 │ Fucα-3
89	GSC-162	-	32.5	NeuAcα-3Galβ-4Glcβ-Cer36 │ Fucα-3
90	LacNAc(1-3)	-	10.5	Galβ-3GlcNAc-DH
91	LacNAc(1-3)-AO	-	2.5	Galβ-3GlcNAc-AO
92	LacNAc	-	11.5	Galβ-4GlcNAc-DH
93	LacNAc-AO	-	19	Galβ-4GlcNAc-AO
94	H-Tri-T2-AO	-	18	Fucα-2Galβ-4GlcNAc-AO
95	A-Tetra-T1-AO	-	3.5	GalNAcα-3Galβ-3GlcNAc-AO │ Fucα-2
96	A-Tetra-T2-AO	-	6.5	GalNAcα-3Galβ-4GlcNAc-AO │ Fucα-2
97	B-Tetra-T1-AO	-	1.5	Galα-3Galβ-3GlcNAc-AO │ Fucα-2
98	B-Tetra-T2-AO	-	3	Galα-3Galβ-4GlcNAc-AO │ Fucα-2
99	B-penta-AO	-	4	Galα-3Galβ-4Glc-AO │ │ Fucα-2 │ Fucα-3
100	Galα-4Galβ-4GlcNAc	-	14	Galα-4Galβ-4GlcNAc-DH
101	SU(3')-LN	-	1	SU-3Galβ-4GlcNAc-DH
102	Lea-Tri	-	13.5	Galβ-3GlcNAc-DH │ Fucα-4
103	Lea-Tri-AO	-	14.5	Galβ-3GlcNAc-AO │ Fucα-4
104	Leb tetra-AO	-	30.5	Fucα-2Galβ-3GlcNAc-AO │ Fucα-4
105	Lex-Tri	-	9.5	Galβ-4GlcNAc-DH │ Fucα-3
106	Lex-Tri-AO	-	5	Galβ-4GlcNAc-AO │ Fucα-3
107	Lex-Tri-(Me)AO	-	23	Galβ-4GlcNAc-(Me)AO │ Fucα-3
108	SU(3')-Lea-Tri	-	23.5	SU-3Galβ-3GlcNAc-DH │ Fucα-4
109	Su(3')-Lea tri-AO	-	2.5	SU-3Galβ-3GlcNAc-AO │ Fucα-4
110	SU(3')-Lex-Tri	-	6.5	SU-3Galβ-4GlcNAc-DH │ Fucα-3
111	Su(3')-Lex tri-AO	-	1	SU-3Galβ-4GlcNAc-AO │ Fucα-3
112	SAA#1	-	2.5	NeuAcα-3Galβ-3GlcNAc-DH
113	SAA#1-AO	-	3	NeuAcα-3Galβ-3GlcNAc-AO
114	NeuAcα-(3')LN	-	1	NeuAcα-3Galβ-4GlcNAc-DH
115	NeuAcα-(3')LN-AO	-	5	NeuAcα-3Galβ-4GlcNAc-AO
116	NeuGcα-(3')LN	-	18.5	NeuGcα-3Galβ-4GlcNAc-DH
117	PI-1	-	10	NeuAcα-3(6-NAc)Galβ-4GlcNAc-DH
118	PI-1-AO	-	5	NeuAcα-3(6-NAc)Galβ-4GlcNAc-AO
119	PI-2	-	10.5	NeuAcα-3(6-NBz)Galβ-4GlcNAc-DH
120	PI-2-AO	-	19	NeuAcα-3(6-NBz)Galβ-4GlcNAc-AO
121	NeuAcα-(6')LN	-	21.5	NeuAcα-6Galβ-4GlcNAc-DH
122	NeuAcα-(6')LN-AO	-	12	NeuAcα-6Galβ-4GlcNAc-AO
123	Neu5,9Ac-(6')LN	-	20.5	(9-OAc)NeuAcα-6Galβ-4GlcNAc-DH
124	SA(3')-Lea-Tri	-	1.5	NeuAcα-3Galβ-3GlcNAc-DH │ Fucα-4
125	SA(3')-Lea-Tri-AO	-	21.5	NeuAcα-3Galβ-3GlcNAc-AO │ Fucα-4
126	SA(3')-Lex-Tri	-	13	NeuAcα-3Galβ-4GlcNAc-DH │ Fucα-3
127	SA(3')-Lex-Tri-AO	-	4	NeuAcα-3Galβ-4GlcNAc-AO │ Fucα-3
128	GSC-440	-	16	NeuAcα-3Galβ-4GlcNAcβ-C30 │ Fucα-3
129	GSC-512	-	6.5	(4-OAc)NeuAcα-3Galβ-4GlcNAcβ-C30 │ Fucα-3
130	GSC-513	-	0.5	(9-OAc)NeuAcα-3Galβ-3GlcNAcβ-C30 │ Fucα-4
131	GSC-511	-	26.5	(9-OAc)NeuAcα-3Galβ-4GlcNAcβ-C30 │ Fucα-3
132	Orsay-1-AO	-	13	Galβ-4GlcNAcβ-6Gal-AO
133	Orsay-2-AO	-	4	Galβ-4GlcNAcβ-3Gal-AO
134	Orsay-3-AO	-	14	Galβ-3GlcNAcβ-6Gal-AO
135	Orsay-4-AO	-	19	Galβ-3GlcNAcβ-3Gal-AO
136	GSC-225	-	21.5	(3-deoxy,3-carboxymethyl)Galβ-4GlcNAcβ-3Galβ-Cer36 │ Fucα-3
137	GSC-236	-	38	SU-3Galβ-4GlcNAcβ-3Galβ-C30 │ Fucα-3
138	GSC-479	-	9	NeuAcα-3Galβ-4GlcNAcβ-3Galβ-C30 │ Fucα-3
139	GSC-105	-	7	NeuAcα-3Galβ-4GlcNAcβ-3Galβ-Cer36 │ Fucα-3
140	GSC-121	-	5.5	NeuAcα-3Galβ-4GlcNAcβ-3Galβ-Cer36 │ (3-deoxy)Fucα-3
141	GSC-123	-	28	NeuAcα-3Galβ-4GlcNAcβ-3Galβ-Cer36 │ (4-deoxy)Fucα-3
142	GSC-133	-	4.5	NeuAcα-3Galβ-4GlcNAcβ-3Galβ-Cer36 │ (2-OMe)Fucα-3
143	GSC-131	-	11	NeuAcα-3Galβ-4GlcNAcβ-3Galβ-Cer36 │ Quvα-3
144	GSC-163	-	1.5	NeuAcα-3Galβ-4GlcNAcβ-3Galβ-Cer36 │ Rhaα-3
145	GSC-127	-	19	NeuAcα-3Galβ-4GlcNAcβ-3Galβ-Cer36 │ (6-deoxy)Talα-3
146	GSC-341	-	22	KDNα-3Galβ-4GlcNAcβ-3Galβ-C30 │ Fucα-3
147	GSC-177	-	4.5	NeuGcα-3Galβ-4GlcNAcβ-3Galβ-Cer36 │ Fucα-3
148	GSC-175	-	12.5	NeuAcα-3(4-deoxy)Galβ-4GlcNAcβ-3Galβ-Cer36 │ Fucα-3
149	GSC-176	-	1	NeuAcα-3(6-deoxy)Galβ-4GlcNAcβ-3Galβ-Cer36 │ Fucα-3
150	GSC-257	-	9.5	NeuAcα-3(4,6-deoxy)Galβ-4GlcNAcβ-3Galβ-Cer36 │ Fucα-3
151	DLNN	-	13	GlcNAcβ-3Galβ-4Glc-DH
152	LNT	-	20.5	Galβ-3GlcNAcβ-3Galβ-4Glc-DH
153	Paragloboside	-	17	Galβ-4GlcNAcβ-3Galβ-4Glcβ-Cer
154	LNnT	-	9.5	Galβ-4GlcNAcβ-3Galβ-4Glc-DH
155	B-like pentaosylceramide	-	16	Galα-3Galβ-4GlcNAcβ-3Galβ-4Glcβ-Cer
156	Klaus glycolipid	-	8.5	Galβ-3Galβ-4GlcNAcβ-3Galβ-4Glcβ-Cer
157	GSC-207	-	11.5	GlcAβ-3Galβ-4GlcNAcβ-3Galβ-4Glcβ-C30
158	GSC-191	-	7.5	GlcAβ-3Galβ-4GlcNAcβ-3Galβ-4Glcβ-Cer36
159	GSC-189	-	1.5	GlcAβ-3Galβ-4GlcNAcβ-3Galβ-4Glcβ-Cer42
160	SU(3')-Tri	-	20	SU-3Galβ-4GlcNAcβ-3Gal-DH
161	GSC-208	-	3.5	SU-3GlcAβ-3Galβ-4GlcNAcβ-3Galβ-4Glcβ-C30
162	GSC-192	-	29.5	SU-3GlcAβ-3Galβ-4GlcNAcβ-3Galβ-4Glcβ-Cer36
163	GSC-190	-	9	SU-3GlcAβ-3Galβ-4GlcNAcβ-3Galβ-4Glcβ-Cer42
164	Led-II pentaosylceramide	-	24.5	Fucα-2Galβ-3GlcNAcβ-3Galβ-4Glcβ-CerA
165	Led-I pentaosylceramide	-	2.5	Fucα-2Galβ-3GlcNAcβ-3Galβ-4Glcβ-CerB
166	LNFP-I	-	3.5	Fucα-2Galβ-3GlcNAcβ-3Galβ-4Glc-DH
167	LNFP-I-AO	-	30.5	Fucα-2Galβ-3GlcNAcβ-3Galβ-4Glc-AO
168	B-hexaosylceramide	-	1	Galα-3Galβ-4GlcNAcβ-3Galβ-4Glcβ-Cer │ Fucα-2
169	A-Hexa	-	16	GalNAcα-3Galβ-3GlcNAcβ-3Galβ-4Glc-DH │ Fucα-2
170	A-Hepta	-	7	Fucα-4 │ GalNAcα-3Galβ-3GlcNAcβ-3Galβ-4Glc-DH │ Fucα-2
171	LNFP-II	-	5	Galβ-3GlcNAcβ-3Galβ-4Glc-DH │ Fucα-4
172	LNFP-II-AO	-	11	Galβ-3GlcNAcβ-3Galβ-4Glc-AO │ Fucα-4
173	LNDFH-II	-	5	Galβ-3GlcNAcβ-3Galβ-4Glc-DH │ │ Fucα-4 Fucα-3
174	Leb-hexaosylceramide	-	3	Fucα-2Galβ-3GlcNAcβ-3Galβ-4Glcβ-Cer │ Fucα-4
175	LNDFH-I	-	3	Fucα-2Galβ-3GlcNAcβ-3Galβ-4Glc-DH │ Fucα-4
176	LNDFH-I-AO	-	21.5	Fucα-2Galβ-3GlcNAcβ-3Galβ-4Glc-AO │ Fucα-4
177	LNTFH-I	-	3	Fucα-2Galβ-3GlcNAcβ-3Galβ-4Glc-DH │ │ Fucα-4 Fucα-2
178	LNFP-III	-	17.5	Galβ-4GlcNAcβ-3Galβ-4Glc-DH │ Fucα-3
179	LNFP-III-AO	-	14	Galβ-4GlcNAcβ-3Galβ-4Glc-AO │ Fucα-3
180	LNnFP-I	-	13	Fucα-2Galβ-4GlcNAcβ-3Galβ-4Glc-DH
181	LNnFP-I-AO	-	15	Fucα-2Galβ-4GlcNAcβ-3Galβ-4Glc-AO
182	A-Hexa-T1	82.5	52.5	GalNAcα-3Galβ-3GlcNAcβ-3Galβ-4Glc-DH │ Fucα-2
183	A-Hexa-T2	-	6	GalNAcα-3Galβ-4GlcNAcβ-3Galβ-4Glc-DH │ Fucα-2
184	B-Hexa-T1	-	7.5	Galα-3Galβ-3GlcNAcβ-3Galβ-4Glc-DH │ Fucα-2
185	B-Hexa-T2	-	2.5	Galα-3Galβ-4GlcNAcβ-3Galβ-4Glc-DH │ Fucα-2
186	LNnDFH-I	-	16.5	Fucα-2Galβ-4GlcNAcβ-3Galβ-4Glc-DH │ Fucα-3
187	LNnDFH-I-AO	-	6	Fucα-2Galβ-4GlcNAcβ-3Galβ-4Glc-AO │ Fucα-3
188	LNnDFH-II	-	3	Galβ-4GlcNAcβ-3Galβ-4Glc-DH │ │ Fucα-3 Fucα-3
189	LNnDFH-V	-	8	Galβ-4GlcNAcβ-3Galβ-4Glc-DH │ │ Fucα-3 Fucα-2
190	LNnTFH-I	-	3.5	Fucα-2Galβ-4GlcNAcβ-3Galβ-4Glc-DH │ │ Fucα-3 Fucα-2
191	SU(3')-LNFP-II	-	2	SU-3Galβ-3GlcNAcβ-4Galβ-4Glc-DH │ Fucα-4
192	SU(6')-LNFP-II	-	1.5	SU-6Galβ-3GlcNAcβ-3Galβ-4Glc-DH │ Fucα-4
193	SU(3')-LNFP-III	-	3	SU-3Galβ-4GlcNAcβ-3Galβ-4Glc-DH │ Fucα-3
194	SU(6')-LNFP-III	-	14.5	SU-6Galβ-4GlcNAcβ-3Galβ-4Glc-DH │ Fucα-3
195	SU(3',6)-LNFP-III	-	2	SU-6 │ SU-3Galβ-4GlcNAcβ-3Galβ-4Glc-DH │ Fucα-3
196	LSTa	-	2.5	NeuAcα-3Galβ-3GlcNAcβ-3Galβ-4Glc-DH
197	LSTd	-	6	NeuAcα-3Galβ-4GlcNAcβ-3Galβ-4Glc-DH
198	GSC-272	-	12.5	NeuAcα-3Galβ-3GlcNAcβ-3Galβ-4Glcβ-C30
199	GSC-147	-	13.5	KDNα-3Galβ-3GlcNAcβ-3Galβ-4Glcβ-Cer36
200	GSC-396	-	9	NeuGcα-3Galβ-3GlcNAcβ-3Galβ-4Glcβ-C30
201	LSTb	-	5	Galβ-3GlcNAcβ-3Galβ-4Glc-DH │ NeuAcα-6
202	GSC-397	-	3	NeuGcα-6Galβ-3GlcNAcβ-3Galβ-4Glcβ-C30
203	DSLNT	-	6	NeuAcα-3Galβ-3GlcNAcβ-3Galβ-4Glc-DH │ NeuAcα-6
204	Sialylparagloboside	-	17.5	NeuAcα-3Galβ-4GlcNAcβ-3Galβ-4Glcβ-Cer
205	GSC-273	-	7	NeuAcα-3Galβ-4GlcNAcβ-3Galβ-4Glcβ-C30
206	GSC-31	-	8.5	NeuAcα-3Galβ-4GlcNAcβ-3Galβ-4Glcβ-Cer36
207	LSTc	-	2	NeuAcα-6Galβ-4GlcNAcβ-3Galβ-4Glc-DH
208	GSC-516B	-	3.5	Neuα-3Galβ-4GlcNAcβ-3Galβ-4Glcβ-Cer36 │ SU-6
209	SA(3/6)LNFP-I	-	4	NeuAcα-3/6Galβ-3GlcNAcβ-3Galβ-4Glc-DH │ Fucα-2
210	SA(3')-LNFP-II	-	26	NeuAcα-3Galβ-3GlcNAcβ-3Galβ-4Glc-DH │ Fucα-4
211	SA(6')-LNFP-VI	-	27.5	NeuAcα-6Galβ-4GlcNAcβ-3Galβ-4Glc-DH │ Fucα-3
212	GSC-533	-	6.5	NeuAcα-3Galβ-4GlcNβ-3Galβ-4Glcβ-Cer36 │ Fucα-3
213	GSC-64	-	5.5	NeuAcα-3Galβ-4GlcNAcβ-3Galβ-4Glcβ-Cer36 │ Fucα-3
214	GSC-472	-	3.5	Neuα-3Galβ-4GlcNAcβ-3Galβ-4Glcβ-Cer36 │ Fucα-3
215	GSC-97	-	13	NeuAcα-6Galβ-4GlcNAcβ-3Galβ-4Glcβ-Cer36 │ Fucα-3
216	GSC-314	-	28.5	KDNα-3Galβ-4GlcNAcβ-3Galβ-4Glcβ-C30 │ Fucα-3
217	GSC-149	-	1.5	KDNα-3Galβ-4GlcNAcβ-3Galβ-4Glcβ-Cer36 │ Fucα-3
218	GSC-311	-	5.5	KDNα-3Galβ-4GlcNAcβ-3Galβ-4Glcβ-C30 │ Rhaα-3
219	GSC-268	-	8.5	SU-6 │ NeuAcα-3Galβ-4GlcNAcβ-3Galβ-4Glcβ-Cer36 │ Fucα-3
220	GSC-268 deNAc	-	11	SU-6 │ Neuα-3Galβ-4GlcNβ-3Galβ-4Glcβ-Cer36 │ Fucα-3
221	GSC-269	-	11.5	SU-6 │ NeuAcα-3Galβ-4GlcNAcβ-3Galβ-4Glcβ-Cer36 │ Fucα-3
222	GSC-406	-	8.5	SU-6 │ Neuα-3Galβ-4GlcNAcβ-3Galβ-4Glcβ-Cer36 │ Fucα-3
223	GSC-270	-	14	SU-6 SU-6 │ │ NeuAcα-3Galβ-4GlcNAcβ-3Galβ-4Glcβ-Cer36 │ Fucα-3
224	pLNH-b	-	21	Galβ-3GlcNAcβ-3Galβ-3GlcNAcβ-3Galβ-4Glc-DH
225	pLNnH	-	3	Galβ-4GlcNAcβ-3Galβ-4GlcNAcβ-3Galβ-4Glc-DH
226	MFLNH-I	-	11.5	Galβ-4GlcNAcβ-6 │ Galβ-4Glc-DH │ Fucα-2Galβ-3GlcNAcβ-3
227	MSDFLNnH-AO	-	12	Fucα-2Galβ-4GlcNAcβ-6 │ │ Fucα-3 Galβ-4Glc-AO │ NeuAcα-6Galβ-4GlcNAcβ-3
228	GSC-216	-	0.5	GlcAβ-3Galβ-4GlcNAcβ-3Galβ-4GlcNAcβ-3Galβ-4Glcβ-Cer42
229	GSC-217	-	7.5	SU-3GlcAβ-3Galβ-4GlcNAcβ-3Galβ-4GlcNAcβ-3Galβ-4Glcβ-Cer42
230	GSC-218	-	11	GlcAβ-3Galβ-4GlcNAcβ-3Galβ-4GlcNAcβ-3Galβ-4Glcβ-Cer36
231	GSC-219	-	22	SU-3GlcAβ-3Galβ-4GlcNAcβ-3Galβ-4GlcNAcβ-3Galβ-4Glcβ-Cer36
232	GSC-915	-	86.5	Fucα-2Galβ-4GlcNAcβ-6 │ Galβ-4GlcNAcβ-3Galβ-4Glc-DH │ Galβ-4GlcNAcβ-3
233	GSC-915-AO	-	37	Fucα-2Galβ-4GlcNAcβ-6 │ Galβ-4GlcNAcβ-3Galβ-4Glc-AO │ Galβ-4GlcNAcβ-3
234	GSC-915-2	-	4.5	Fucα-2Galβ-4GlcNAcβ-6 │ Galβ-4GlcNAcβ-3Galβ-4Glc-DH │ GlcNAcβ-3
235	GSC-915-3	-	60.5	Fucα-2Galβ-4GlcNAcβ-6Galβ-4GlcNAcβ-3Galβ-4Glc-DH
236	GSC-915-4 (new)	-	16	Galβ-4GlcNAcβ-6Galβ-4GlcNAcβ-3Galβ-4Glc-DH
237	GSC-915-5	-	20	GlcNAcβ-6Galβ-4GlcNAcβ-3Galβ-4Glc-DH
238	PSM-F1H2HN3-OY	-	39.5	Fucα-2Galβ-4GlcNAcβ-6 │ Galβ-4GlcNAcβ-OY │ GlcNAcβ-3
239	LNnO	-	11.5	Galβ-4GlcNAcβ-3Galβ-4GlcNAcβ-3Galβ-4GlcNAcβ-3Galβ-4Glc-DH
240	NeuAcα-(3')LNnO	-	74.5	NeuAcα-3Galβ-4GlcNAcβ-3Galβ-4GlcNAcβ-3Galβ-4GlcNAcβ-3Galβ-4Glc-DH
241	NeuAcα-(6')LNnO (F1)	-	2	NeuAcα-6Galβ-4GlcNAcβ-3Galβ-4GlcNAcβ-3Galβ-4GlcNAcβ-3Galβ-4Glc-DH ?
242	Orsay-5-AO	-	12	GlcNAcβ-6 │ Gal-AO │ Galβ-3GlcNAcβ-3
243	Orsay-6-AO	-	30.5	Galβ-4GlcNAcβ-6 │ Gal-AO │ Galβ-3GlcNAcβ-3
244	Orsay-7-AO	-	7.5	Galβ-4GlcNAcβ-6 │ Gal-AO │ Galβ-4GlcNAcβ-3
245	LNH	-	12	Galβ-4GlcNAcβ-6 │ Galβ-4Glc-DH │ Galβ-3GlcNAcβ-3
246	iLNO	-	33.5	Galβ-3GlcNAcβ-3Galβ-4GlcNAcβ-6 │ Galβ-4Glc-DH │ Galβ-3GlcNAcβ-3
247	iLNO-AD	-	0.5	Galβ-3GlcNAcβ-3Galβ-4GlcNAcβ-6 │ Galβ-4Glc-AD │ Galβ-3GlcNAcβ-3
248	LND	-	24.5	Galβ-4GlcNAcβ-6 │ Galβ-4GlcNAcβ-6 │ │ Galβ-3GlcNAcβ-3 Galβ-4Glc-DH │ Galβ-3GlcNAcβ-3
249	LNnH	-	13	Galβ-4GlcNAcβ-6 │ Galβ-4Glc-DH │ Galβ-4GlcNAcβ-3
250	MFiLNO-IV-AD	-	60	Galβ-3GlcNAcβ-3Galβ-4GlcNAcβ-6 │ │ Fucα-3 Galβ-4Glc-AD │ Galβ-3GlcNAcβ-3
251	DFiLNO	-	40.5	Galβ-3GlcNAcβ-3Galβ-4GlcNAcβ-6 │ │ Fucα-3 Galβ-4Glc-DH │ Fucα-2Galβ-3GlcNAcβ-3
252	DFiLNO-AD	21	9	Galβ-3GlcNAcβ-3Galβ-4GlcNAcβ-6 │ │ Fucα-3 Galβ-4Glc-AD │ Fucα-2Galβ-3GlcNAcβ-3
253	TFiLNO(1-2,2,3)	-	6.5	Fucα-2Galβ-3GlcNAcβ-3Galβ-4GlcNAcβ-6 │ │ Fucα-3 Galβ-4Glc-DH │ Fucα-2Galβ-3GlcNAcβ-3
254	TFiLNO(1-2,2,3)-AD	91	3	Fucα-2Galβ-3GlcNAcβ-3Galβ-4GlcNAcβ-6 │ │ Fucα-3 Galβ-4Glc-AD │ Fucα-2Galβ-3GlcNAcβ-3
255	Nonaosylceramide	-	5.5	GlcNAcβ-6 │ GlcNAcβ-6 Galβ-4GlcNAcβ-3Galβ-4Glcβ-Cer │ │ Galβ-4GlcNAcβ-3 │ GlcNAcβ-3
256	I-octaosylceramide	-	6.5	Galβ-4GlcNAcβ-6 │ Galβ-4GlcNAcβ-3Galβ-4Glcβ-Cer │ Galβ-4GlcNAcβ-3
257	H3 (with H3-Fuc)*	-	15	Fucα-2Galβ-4GlcNAcβ-6 │ Galβ-4GlcNAcβ-3Galβ-4Glc-Cer │ Fucα-2Galβ-4GlcNAcβ-3
258	Ad (with Ad+Fuc)*	-	3	GalNAcα-3Galβ-4GlcNAcβ-6 │ │ Fucα-2 Galβ-4GlcNAcβ-3Galβ-4Glcβ-Cer │ GalNAcα-3Galβ-4GlcNAcβ-3Galβ-4GlcNAcβ-3 │ Fucα-2
259	I-dodecaosylceramide	-	22.5	Galβ-4GlcNAcβ-6 │ Galβ-4GlcNAcβ-6 Galβ-4GlcNAcβ-3Galβ-4Glcβ-Cer │ │ Galβ-4GlcNAcβ-3 │ Galβ-4GlcNAcβ-3
260	I-hexadecaosylceramide	-	13.5	Galβ-4GlcNAcβ-6 │ Galβ-4GlcNAcβ-6 Galβ-4GlcNAcβ-3Galβ-4Glcβ-Cer │ │ Galβ-4GlcNAcβ-6 Galβ-4GlcNAcβ-3 │ │ Galβ-4GlcNAcβ-3 │ Galβ-4GlcNAcβ-3
261	I-eicosaosylceramide	-	8	Galβ-4GlcNAcβ-6 │ Galβ-4GlcNAcβ-6 Galβ-4GlcNAcβ-3Galβ-4Glcβ-Cer │ │ Galβ-4GlcNAcβ-6 Galβ-4GlcNAcβ-3 │ │ Galβ-4GlcNAcβ-6 Galβ-4GlcNAcβ-3 │ │ Galβ-4GlcNAcβ-3 │ Galβ-4GlcNAcβ-3
262	B-like decaosylceramide	-	20.5	Galα-3Galβ-4GlcNAcβ-6 │ Galβ-4GlcNAcβ-3Galβ-4Glcβ-Cer │ Galα-3Galβ-4GlcNAcβ-3
263	B-like pentadecaosylceramide	-	6	Galα-3Galβ-4GlcNAcβ-6 │ Galα-3Galβ-4GlcNAcβ-6 Galβ-4GlcNAcβ-3Galβ-4Glcβ-Cer │ │ Galβ-4GlcNAcβ-3 │ Galα-3Galβ-4GlcNAcβ-3
264	B-like eicosaosylceramide	-	4	Galα-3Galβ-4GlcNAcβ-6 │ Galα-3Galβ-4GlcNAcβ-6 Galβ-4GlcNAcβ-3Galβ-4Glcβ-Cer │ │ Galα-3Galβ-4GlcNAcβ-6 Galβ-4GlcNAcβ-3 │ │ Galβ-4GlcNAcβ-3 │ Galα-3Galβ-4GlcNAcβ-3
265	B-like pentaeicosaosylceramide	-	14.5	Galα-3Galβ-4GlcNAcβ-6 │ Galα-3Galβ-4GlcNAcβ-6 Galβ-4GlcNAcβ-3Galβ-4Glcβ-Cer │ │ Galα-3Galβ-4GlcNAcβ-6 Galβ-4GlcNAcβ-3 │ │ Galα-3Galβ-4GlcNAcβ-6 Galβ-4GlcNAcβ-3 │ │ Galβ-4GlcNAcβ-3 │ Galα-3Galβ-4GlcNAcβ-3
266	pLNFH-IV	-	26	Galβ-3GlcNAcβ-3Galβ-4GlcNAcβ-3Galβ-4Glc-DH │ Fucα-3
267	DFpLNH-II	-	5.5	Galβ-3GlcNAcβ-3Galβ-4GlcNAcβ-3Galβ-4Glc-DH │ │ Fucα-4 Fucα-3
268	TFpLNH-I	-	6	Fucα-2Galβ-3GlcNAcβ-3Galβ-4GlcNAcβ-3Galβ-4Glc-DH │ │ Fucα-4 Fucα-3
269	MFLNH-III	-	1	Galβ-4GlcNAcβ-6 │ │ Fucα-3 Galβ-4Glc-DH │ Galβ-3GlcNAcβ-3
270	DFLNH(b)	-	29	Galβ-4GlcNAcβ-6 │ │ Fucα-3 Galβ-4Glc-DH │ Galβ-3GlcNAcβ-3 │ Fucα-4
271	DFLNH(c)	-	16.5	Galβ-4GlcNAcβ-6 │ Galβ-4Glc-DH │ Fucα-2Galβ-3GlcNAcβ-3 │ Fucα-4
272	DFLNH(a)	-	9.5	Galβ-4GlcNAcβ-6 │ │ Fucα-3 Galβ-4Glc-DH │ Fucα-2Galβ-3GlcNAcβ-3
273	TFLNH	-	24	Galβ-4GlcNAcβ-6 │ │ Fucα-3 Galβ-4Glc-DH │ Fucα-2Galβ-3GlcNAcβ-3 │ Fucα-4
274	MFiLNO-IV	-	15.5	Galβ-3GlcNAcβ-3Galβ-4GlcNAcβ-6 │ │ Fucα-3 Galβ-4Glc-DH │ Galβ-3GlcNAcβ-3
275	TFiLNO	-	18	Galβ-3GlcNAcβ-3Galβ-4GlcNAcβ-6 │ │ │ Fucα-4 Fucα-3 Galβ-4Glc-DH │ Galβ-3GlcNAcβ-3 │ Fucα-4
276	MFLND	-	32	Galβ-4GlcNAcβ-6 │ │ Fucα-3 Galβ-4GlcNAcβ-6 │ │ Galβ-3GlcNAcβ-3 Galβ-4Glc-DH │ Galβ-3GlcNAcβ-3
277	MFLNnH(a)	-	7	Galβ-4GlcNAcβ-6 │ │ Fucα-3 Galβ-4Glc-DH │ Galβ-4GlcNAcβ-3
278	DFLNnH	-	9	Galβ-4GlcNAcβ-6 │ │ Fucα-3 Galβ-4Glc-DH │ Galβ-4GlcNAcβ-3 │ Fucα-3
279	B-III dodecaosylceramide	-	17.5	Galα-3Galβ-4GlcNAcβ-6 │ │ Fucα-2 Galβ-4GlcNAcβ-3Galβ-4Glcβ-Cer │ Galα-3Galβ-4GlcNAcβ-3 │ Fucα-2
280	B-IV tetradecaosylceramide	-	26.5	Galα-3Galβ-4GlcNAcβ-6 │ │ Fucα-2 Galβ-4GlcNAcβ-3Galβ-4Glcβ-Cer │ Galα-3Galβ-4GlcNAcβ-3Galβ-4GlcNAcβ-3 │ Fucα-2
281	MSLNH	-	4	NeuAcα-6Galβ-4GlcNAcβ-6 │ Galβ-4Glc-DH │ Galβ-3GlcNAcβ-3
282	MSLNnH-I	-	4	Galβ-4GlcNAcβ-6 │ Galβ-4Glc-DH │ NeuAcα-6Galβ-3GlcNAcβ-3
283	DSLNnH	-	12.5	NeuAcα-6Galβ-4GlcNAcβ-6 │ Galβ-4Glc-DH │ NeuAcα-6Galβ-4GlcNAcβ-3
284	MSMFLNH	-	35.5	Galβ-4GlcNAcβ-6 │ │ Fucα-3 Galβ-4Glc-DH │ NeuAcα-3Galβ-3GlcNAcβ-3
285	MFMSLNnH	-	17.5	Galβ-4GlcNAcβ-6 │ │ Fucα-3 Galβ-4Glc-DH │ NeuAcα-6Galβ-3GlcNAcβ-3
286	GSC-221	-	7.5	NeuAcα-3Galβ-4GlcNAcβ-3Galβ-4GlcNAcβ-3Galβ-4Glcβ-Cer36 │ Fucα-3
287	GSC-220	-	13	NeuAcα-3Galβ-4GlcNAcβ-3Galβ-4GlcNAcβ-3Galβ-4Glcβ-Cer36 │ │ Fucα-3 Fucα-3
288	C4U	-	5	NeuAcα-3Galβ-4GlcNAcβ-3Galβ-3GlcNAc-DH │ │ │ SU-6 SU-6 SU-6
289	Man2(α2)	-	23.5	Manα-2Man-DH
290	Man2(α3)	-	25	Manα-3Man-DH
291	Man2(α6)	-	25	Manα-6Man-DH
292	Man3(α3,α6)	-	39.5	Manα-6Man-DH │ Manα-3
293	Man5(α3,α6)	-	20.5	Manα-3 │ Manα-6Manα-6Man-DH │ Manα-3
294	Man1GN1	-	5	Manβ-4GlcNAc-DH
295	Man2GN1	-	2	Manα-3Manβ-4GlcNAc-DH
296	Man2aGN2	-	7	Manα-6Manβ-4GlcNAcβ-4GlcNAc-DH
297	Man3GN2	-	13.5	Manα-6 │ Manβ-4GlcNAcβ-4GlcNAc-DH │ Manα-3
298	Man4aGN2	-	5	Manα-3Manα-6 │ Manβ-4GlcNAcβ-4GlcNAc-DH │ Manα-3
299	Man4bGN2	15.5	9.5	Manα-6 │ Manα-3Manα-6 │ Manβ-4GlcNAcβ-4GlcNAc-DH
300	Man5GN2	-	14.5	Manα-6 │ Manα-3Manα-6 │ Manβ-4GlcNAcβ-4GlcNAc-DH │ Manα-3
301	Man6GN2	-	110.5	Manα-6 │ Manα-3Manα-6 │ Manβ-4GlcNAcβ-4GlcNAc-DH │ Manα-2Manα-3
302	Man7(D1)GN2	-	14	Manα-6 │ Manα-3Manα-6 │ Manβ-4GlcNAcβ-4GlcNAc-DH │ Manα-2Manα-2Manα-3
303	Man7(D1)GN2-AO	-	25	Manα-6 │ Manα-3Manα-6 │ Manβ-4GlcNAcβ-4GlcNAc-AO │ Manα-2Manα-2Manα-3
304	Man7(D3)GN2	-	3	Manα-2Manα-6 │ Manα-3Manα-6 │ Manβ-4GlcNAcβ-4GlcNAc-DH │ Manα-2Manα-3
305	Man8(D1D3)GN2	-	7	Manα-2Manα-6 │ Manα-3Manα-6 │ Manβ-4GlcNAcβ-4GlcNAc-DH │ Manα-2Manα-2Manα-3
306	Man9GN2	-	76	Manα-2Manα-6 │ Manα-2Manα-3Manα-6 │ Manβ-4GlcNAcβ-4GlcNAc-DH │ Manα-2Manα-2Manα-3
307	Man9GN2-AO	-	15	Manα-2Manα-6 │ Manα-2Manα-3Manα-6 │ Manβ-4GlcNAcβ-4GlcNAc-AO │ Manα-2Manα-2Manα-3
308	Glc1Man9GN2	-	8	Manα-2Manα-6 │ Manα-6 │ │ Manα-2Manα-3 Manβ-4GlcNAcβ-4GlcNAc-DH │ Glcα-3Manα-2Manα-2Manα-3
309	Glc1Man9GN2-AO	-	25	Manα-2Manα-6 │ Manα-6 │ │ Manα-2Manα-3 Manβ-4GlcNAcβ-4GlcNAc-AO │ Glcα-3Manα-2Manα-2Manα-3
310	Glc2Man7(D1)GN1-AO	-	3.5	Manα-6 │ Manα-3Manα-6 │ Manβ-4GlcNAc-AO │ Glcα-3Glcα-3Manα-2Manα-2Manα-3
311	Glc3Man7(D1)GN1-AO	-	14.5	Manα-6 │ Manα-3Manα-6 │ Manβ-4GlcNAc-AO │ Glcα-2Glcα-3Glcα-3Manα-2Manα-2Manα-3
312	Man3XylGN2	-	6	Manα-6 │ Xylβ-2Manβ-4GlcNAcβ-4GlcNAc-DH │ Manα-3
313	N1	-	22	Galβ-4GlcNAcβ-2Manα-6 Fucα-6 │ │ Manβ-4GlcNAcβ-4GlcNAc-DH │ Manα-3
314	N2	-	1.5	Manα-6 │ Manβ-4GlcNAcβ-4GlcNAc-DH │ Galβ-4GlcNAcβ-2Manα-3
315	N2	-	18	Manα-6 │ Manβ-4GlcNAcβ-4GlcNAc-DH │ Galβ-4GlcNAcβ-2Manα-3
316	N4	-	2	Galβ-4GlcNAcβ-2Manα-6 │ Manβ-4GlcNAcβ-4GlcNAc-DH │ Manα-3
317	GlcNac2Man3-AO	-	16.5	GlcNAcβ-2Manα-6 │ Man-AO │ GlcNAcβ-2Manα-3
318	N3	-	2	GlcNAcβ-2Manα-6 Fucα-6 │ │ Galβ-4 Manβ-4GlcNAcβ-4GlcNAc-DH │ GlcNAcβ-2Manα-3
319	NGA2	-	20	GlcNAcβ-2Manα-6 │ Manβ-4GlcNAcβ-4GlcNAc-DH │ GlcNAcβ-2Manα-3
320	NGA2B	-	16	GlcNAcβ-2Manα-6 │ GlcNAcβ-4Manβ-4GlcNAcβ-4GlcNAc-DH │ GlcNAcβ-2Manα-3
321	NGA3B	-	9.5	GlcNAcβ-2Manα-6 │ GlcNAcβ-4Manβ-4GlcNAcβ-4GlcNAc-DH │ GlcNAcβ-4Manα-3 │ GlcNAcβ-2
322	NGA4	-	6	GlcNAcβ-6 │ GlcNAcβ-2Manα-6 │ Manβ-4GlcNAcβ-4GlcNAc-DH │ GlcNAcβ-2Manα-3 │ GlcNAcβ-4
323	NGA5B	-	5.5	GlcNAcβ-2 │ GlcNAcβ-4Manα-6 │ │ GlcNAcβ-6 │ │ GlcNAcβ-4Manβ-4GlcNAcβ-4GlcNAc-DH │ GlcNAcβ-4Manα-3 │ GlcNAcβ-2
324	GNMan5BGN2	-	32	Manα-6 │ Manα-3Manα-6 │ GlcNAcβ-4Manβ-4GlcNAcβ-4GlcNAc-DH │ GlcNAcβ-2Manα-3
325	NA2	-	36.5	Galβ-4GlcNAcβ-2Manα-6 │ Manβ-4GlcNAcβ-4GlcNAc-DH │ Galβ-4GlcNAcβ-2Manα-3
326	NA3	-	1.5	Galβ-4GlcNAcβ-2Manα-6 │ Manβ-4GlcNAcβ-4GlcNAc-DH │ Galβ-4GlcNAcβ-4Manα-3 │ Galβ-4GlcNAcβ-2
327	NA4	-	34	Galβ-4GlcNAcβ-6 │ Galβ-4GlcNAcβ-2Manα-6 │ Manβ-4GlcNAcβ-4GlcNAc-DH │ Galβ-4GlcNAcβ-4Manα-3 │ Galβ-4GlcNAcβ-2
328	Fuc-GlcNAc	-	24.5	Fucα-6GlcNAc-DH
329	Man3FGN2	-	8.5	Manα-6 Fucα-6 │ │ Manβ-4GlcNAcβ-4GlcNAc-DH │ Manα-3
330	Man3FXylGN2	-	2	Manα-6 │ Xylβ-2Manα-4GlcNAcβ-4GlcNAc-DH │ │ Manα-3 Fucα-3
331	NGA2F	-	6.5	GlcNAcβ-2Manα-6 Fucα-6 │ │ Manβ-4GlcNAcβ-4GlcNAc-DH │ GlcNAcβ-2Manα-3
332	NA2F	106	16	Galβ-4GlcNAcβ-2Manα-6 Fucα-6 │ │ Manβ-4GlcNAcβ-4GlcNAc-DH │ Galβ-4GlcNAcβ-2Manα-3
333	NA2F-AO	-	12	Galβ-4GlcNAcβ-2Manα-6 Fucα-6 │ │ Manβ-4GlcNAcβ-4GlcNAc-AO │ Galβ-4GlcNAcβ-2Manα-3
334	NA2FB	-	14	Galβ-4GlcNAcβ-2Manα-6 Fucα-6 │ │ GlcNAcβ-4Manβ-4GlcNAcβ-4GlcNAc-DH │ Galβ-4GlcNAcβ-2Manα-3
335	NA3-Lex	-	2	Galβ-4GlcNAcβ-2Manα-6 │ Fucα-3 Manβ-4GlcNAcβ-4GlcNAc-DH │ Galβ-4GlcNAcβ-4Manα-3 │ Galβ-4GlcNAcβ-2
336	A2(2-6)	-	82	NeuAcα-6Galβ-4GlcNAcβ-2Manα-6 │ Manβ-4GlcNAcβ-4GlcNAc-DH │ NeuAcα-6Galβ-4GlcNAcβ-2Manα-3
337	AGP-Bi-Ac2	-	13	NeuAcα-6Galβ-4GlcNAcβ-2Manα-6 │ Manβ-4GlcNAcβ-4GlcNAc-DH │ NeuAcα-6Galβ-4GlcNAcβ-2Manα-3
338	AGP-Bi-Gc2	-	35.5	NeuGcα-6Galβ-4GlcNAcβ-2Manα-6 │ Manβ-4GlcNAcβ-4GlcNAc-DH │ NeuGcα-6Galβ-4GlcNAcβ-2Manα-3
339	AGP-Bi-AcGc	-	0.5	NeuGc(Ac)α-6Galβ-4GlcNAcβ-2Manα-6 │ Manβ-4GlcNAcβ-4GlcNAc-DH │ NeuAc(Gc)α-6Galβ-4GlcNAcβ-2Manα-3
340	A3	-	45	NeuAcα-3Galβ-4GlcNAcβ-2Manα-6 │ Manβ-4GlcNAcβ-4GlcNAc-DH │ NeuAcα-3Galβ-4GlcNAcβ-4Manα-3 │ NeuAcα-6Galβ-4GlcNAcβ-2
341	A2F(2-3)	-	15	NeuAcα-3Galβ-4GlcNAcβ-2Manα-6 Fucα-6 │ │ Manβ-4GlcNAcβ-4GlcNAc-DH │ NeuAcα-3Galβ-4GlcNAcβ-2Manα-3
342	Glc2Man-AO	-	17	Glcα-3Glcα-3Man-AO
343	Glc2Man2-AO	-	3.5	Glcα-3Glcα-3Manα-2Man-AO
344	Glc2Man3-AO	1.5	1.5	Glcα-3Glcα-3Manα-2Manα-2Man-AO
345	(6P)Man5GN2.AO	-	16.5	P-6Manα-6 │ Manα-6 │ │ Manα-3 Manβ-4GlcNAcβ-4GlcNAc-AO │ Manα-3 P-6Manα-6 │ Manα-6 │ │ Manα-3 Manβ-4GlcNAcβ-4GlcNAc-AO │ Manα-2Manα-3
346	(6P)Man6GN2.AO	-	13.5	P-6Manα-6 │ Manα-6 │ │ Manα-3 Manβ-4GlcNAcβ-4GlcNAc-AO │ Manα-2Manα-3
347	P6-1 (GTP 4N(2,3)-4A+F)	-	4	NeuAcα-3Galβ-4GlcNAcβ-6 │ NeuAcα-3Galβ-4GlcNAcβ-2Manα-6 Fucα-6 │ │ Manβ-4GlcNAcβ-4GlcNAc-DH │ NeuAcα-3Galβ-4GlcNAcβ-2Manα-3 │ NeuAcα-3Galβ-4GlcNAcβ-4
348	P7-2 (GTP 4N(2,3)-4A+1R+F)	-	0	NeuAcα-3Galβ-4GlcNAcβ-6 │ NeuAcα-3Galβ-4GlcNAcβ-3Galβ-4GlcNAcβ-2Manα-6 Fucα-6 │ │ Manβ-4GlcNAcβ-4GlcNAc-DH │ NeuAcα-3Galβ-4GlcNAcβ-2Manα-3 │ NeuAcα-3Galβ-4GlcNAcβ-4
349	P8-1 (GTP 4N(2,3)-4A+2R+F)	-	6	NeuAcα-3Galβ-4GlcNAcβ-3Galβ-4GlcNAcβ-6 │ NeuAcα-3Galβ-4GlcNAcβ-3Galβ-4GlcNAcβ-2Manα-6 Fucα-6 │ │ Manβ-4GlcNAcβ-4GlcNAc-DH │ NeuAcα-3Galβ-4GlcNAcβ-2Manα-3 │ NeuAcα-3Galβ-4GlcNAcβ-4
350	P22-1 (GTP 3N(2,3)-3A(2,6)+F)	-	17	NeuAcα-3Galβ-4GlcNAcβ-6 │ NeuAcα-3Galβ-4GlcNAcβ-2Manα-6 Fucα-6 │ │ Manβ-4GlcNAcβ-4GlcNAc-DH │ NeuAcα-3Galβ-4GlcNAcβ-2Manα-3
351	GM4	10	7	NeuAcα-3Galβ-Cer
352	SM3	15	1	SU-3Galβ-4Glcβ-Cer
353	Haematoside	-	25.5	NeuAcα-3Galβ-4Glcβ-Cer
354	GM3	-	59.5	NeuAcα-3Galβ-4Glcβ-Cer
355	GM3(Gc)	15.5	0.5	NeuGcα-3Galβ-4Glcβ-Cer
356	Asialo-GM2	5.5	34.5	GalNAcβ-4Galβ-4Glcβ-Cer
357	SB2	29	4	SU-3GalNAcβ-4Galβ-4Glcβ-Cer │ SU-3
358	GM2	-	24	GalNAcβ-4Galβ-4Glcβ-Cer │ NeuAcα-3
359	GSC-576	33	22	GalNAcβ-4Galβ-3Glcβ-C30 │ NeuAcα-3
360	GSC-108	-	34.5	GalNAcβ-4Galβ-4Glcβ-Cer36 │ NeuAcα-3
361	GSC-193	-	24	GalNAcβ-4Galβ-4Glcβ-Cer36 │ KDNα-3
362	Asialo-GM1	4.5	17.5	Galβ-3GalNAcβ-4Galβ-4Glcβ-Cer
363	Asialo-GM1-Tetra	-	6	Galβ-3GalNAcβ-4Galβ-4Glc-DH
364	SM1a	-	47	Galβ-3GalNAcβ-4Galβ-4Glcβ-Cer │ SU-3
365	SB1a	-	6.5	SU-3Galβ-3GalNAcβ-4Galβ-4Glcβ-Cer │ SU-3
366	GM1b	19.5	6.5	NeuAcα-3Galβ-3GalNAcβ-4Galβ-4Glcβ-Cer
367	GSC-335	-	6	SU-6 │ NeuAcα-3Galβ-3GalNAcβ-4Galβ-4Glcβ-Cer36
368	GM1	25	18	Galβ-3GalNAcβ-4Galβ-4Glcβ-Cer │ NeuAcα-3
369	GM1-penta	-	68.5	Galβ-3GalNAcβ-4Galβ-4Glc-DH │ NeuAcα-3
370	GM1(Gc)	-	51	Galβ-3GalNAcβ-4Galβ-4Glcβ-Cer │ NeuGcα-3
371	GM1(Gc)-penta	-	1.5	Galβ-3GalNAcβ-4Galβ-4Glc-DH │ NeuGcα-3
372	GM1b-DH	-	27	NeuAcα-3Galβ-3GalNAcβ-4Galβ-4Glc-DH
373	GD1a	-	1.5	NeuAcα-3Galβ-3GalNAcβ-4Galβ-4Glcβ-Cer │ NeuAcα-3
374	GD1a-hexa	-	1.5	NeuAcα-3Galβ-3GalNAcβ-4Galβ-4Glc-DH │ NeuAcα-3
375	GalNAc-GD1a(Ac,Gc)	21.5	7.5	GalNAcβ-4Galβ-3GalNAcβ-4Galβ-4Glcβ-Cer │ │ NeuGcα-3 NeuAcα-3 GalNAcβ-4Galβ-3GalNAcβ-4Galβ-4Glcβ-Cer │ │ NeuAcα-3 NeuGcα-3
376	GSC-195	-	32.5	KDNα-3Galβ-3GalNAcβ-4Galβ-4Glcβ-Cer36 │ KDNα-3
377	GD3	-	11	NeuAcα-8NeuAcα-3Galβ-4Glcβ-Cer
378	GD3-tetra	-	14	NeuAcα-8NeuAcα-3Galβ-4Glc-DH
379	GD3-tetra-AO	-	26.5	NeuAcα-8NeuAcα-3Galβ-4Glc-AO
380	GD2	-	22.5	GalNAcβ-4Galβ-4Glcβ-Cer │ NeuAcα-8NeuAcα-3
381	GD1b	-	5	Galβ-3GalNAcβ-4Galβ-4Glcβ-Cer │ NeuAcα-8NeuAcα-3
382	GT1a	-	23.5	NeuAcα-8NeuAcα-3Galβ-3GalNAcβ-4Galβ-4Glcβ-Cer │ NeuAcα-3
383	GT1b	-	1.5	NeuAcα-3Galβ-3GalNAcβ-4Galβ-4Glcβ-Cer │ NeuAcα-8NeuAcα-3
384	GD1b-DH	22.5	0.5	Galβ-3GalNAcβ-4Galβ-4Glc-DH │ NeuAcα-8NeuAcα-3
385	GT1c-DH	-	11.5	Galβ-3GalNAcβ-4Galβ-4Glc-DH │ NeuAcα-8NeuAcα-8NeuAcα-3
386	GQ1b	-	6	NeuAcα-8NeuAcα-3Galβ-3GalNAcβ-4Galβ-4Glcβ-Cer │ NeuAcα-8NeuAcα-3
387	GSC-442	-	21	GalNAcβ-4Galβ-4Glcβ-Cer36 │ NeuAcα-6
388	GSC-68	1.5	38.5	NeuAcα-6Galβ-3GalNAcβ-4Galβ-4Glcβ-Cer36
389	GSC-155	-	20.5	Galβ-3GalNAcβ-4Galβ-4Glcβ-Cer36 │ NeuAcα-6
390	GSC-107	-	15.5	NeuAcα-6Galβ-3GalNAcβ-4Galβ-4Glcβ-Cer36 │ NeuAcα-6
391	GSC-118	-	28.5	NeuAcα-3Galβ-3GalNAcβ-4Galβ-4Glcβ-Cer36 │ NeuAcα-6
392	GalNAc-Ser	-	24.5	GalNAcα-Ser-DH
393	GalNAc-Thr	-	98.5	GalNAcα-Thr-DH
394	BSM-Di-A1-AO	-	22	NeuGcα-6GalNAc-AO
395	BSM-Di-A2-AO	-	6	NeuAcα-6GalNAc-AO
396	GalNAcα-3GalNAc	-	23	GalNAcα-3GalNAc-DH
397	Galβ-3GalNAc	-	17	Galβ-3GalNAc-DH
398	Galβ-3GalNAc-AO	-	95	Galβ-3GalNAc-AO
399	Galβ-6GalNAc	-	73	Galβ-6GalNAc-DH
400	Galβ-6GalNAc-AO	5	22	Galβ-6GalNAc-AO
401	Man-Ser	-	138	Manα-Ser-DH
402	Man-Ser-Succ	-	26	Manα-Ser-Succ-DH
403	Man-Thr	13	11	Manα-Thr-DH
404	Man-Thr-Succ	-	25	Manα-Thr-Succ-DH
405	A8/1	-	3	GlcNAcα-4Galβ-OX
406	A8/2	-	26.5	SU-6 │ Fucα-3GlcNAcβ-OY
407	A15/1	-	16	SU-6GlcNAcβ-OY
408	A15/3	-	11.5	GlcNAcα-4Galβ-3Galβ-OX │ Fucα-2
409	B13/a	-	20.5	GlcAβ-3Galβ-3GlcNAcβ-OX
410	Notch-1	-	11.5	Fucα-Thr-DH
411	Notch-2	-	119	GlcNAcβ-3Fucα-Thr
412	Notch-3	-	5.5	Galβ-4GlcNAcβ-3Fucα-Thr-DH
413	XylGlc-AO	-	9	Xylα-3Glc-AO
414	Xyl2Glc-AO	-	110	Xylα-3Xylα-3Glc-AO
415	GSC-488	-	0	NeuAcα-3Galβ-3GalNAcβ-C30
416	GSC-491	-	4	NeuAcα-3Galβ-3(6-deoxy-6-carboxymethyl)GalNAcβ-C30
417	GSC-489	-	23	SU-6 │ NeuAcα-3Galβ-3GalNAcβ-C30
418	DST	-	6	NeuAcα-3Galβ-3GalNAc-DH │ NeuAcα-6
419	DST-AO	-	25.5	NeuAcα-3Galβ-3GalNAc-AO │ NeuAcα-6
420	GSC-490	-	6	NeuAcα-3Galβ-3GalNAcβ-C30 │ NeuAcα-6
421	GlcNAcβ-3Fuc-AO	-	16.5	GlcNAcβ-3Fuc-AO
422	GlcNAcβ1-2Fuc-AO	27.5	55.5	GlcNAcβ-2Fuc-AO
423	GlcNAcβ1-4Fuc-AO	-	6	GlcNAcβ-4Fuc-AO
424	GlcNAcβ-2Man-AO	-	35	GlcNAcβ-2Man-AO
425	SA2(α8)	-	12.5	NeuAcα-8NeuAc-DH
426	SA3(α8)	-	30	NeuAcα-8NeuAcα-8NeuAc-DH
427	SA4(α8)	-	14	NeuAcα-8NeuAcα-8NeuAcα-8NeuAc-DH
428	SA5(α8)*	-	15.5	NeuAcα-8NeuAcα-8NeuAcα-8NeuAcα-8NeuAc-DH
429	SA6(α8)*	40.5	9.5	NeuAcα-8NeuAcα-8NeuAcα-8NeuAcα-8NeuAcα-8NeuAc-DH
430	SA7(α8)*	-	6.5	NeuAcα-8NeuAcα-8NeuAcα-8NeuAcα-8NeuAcα-8NeuAcα-8NeuAc-DH
431	SA8(α8)*	12.5	1.5	NeuAcα-8NeuAcα-8NeuAcα-8NeuAcα-8NeuAcα-8NeuAc-8NeuAcα-8NeuAc-DH
432	SA9(α8)*	-	8.5	NeuAcα-8NeuAcα-8NeuAcα-8NeuAcα-8NeuAcα-8NeuAc-8NeuAcα-8NeuAc-8NeuAcα-DH
433	SA10(α8)*	-	10	NeuAcα-8NeuAcα-8NeuAcα-8NeuAcα-8NeuAcα-8NeuAcα-8NeuAcα-8NeuAcα-8NeuAcα-8NeuAc-DH
434	SA2(α2-9)	-	87	NeuAcα-9NeuAc-DH
435	SA3(α2-9)	-	2	NeuAcα-9NeuAcα-9NeuAc-DH NeuAcα-9NeuAcα-9NeuAcα-9NeuAc-DH
436	SA4(α2-9)	-	53	NeuAcα-9NeuAcα-9NeuAcα-9NeuAc-DH
437	SA5(α2-9)	-	0	NeuAcα-9NeuAcα-9NeuAcα-9NeuAcα-9NeuAc-DH
438	SA6(α2-9)	-	17	NeuAcα-9NeuAcα-9NeuAcα-9NeuAcα-9NeuAcα-9NeuAc-DH
439	Hep-2-AO*(Nian)	-	2	SU-2 │ ΔUA-4GlcNS-AO │ SU-6
440	Hep-4-AO*(Nian)	-	19	SU-2 │ ΔUA-4GlcNSα-4IdoAα-4GlcNS-AO │ │ │ SU-6 SU-2 SU-6
441	Hep-6-AO*(Nian)	175.5	11.5	SU-2 │ ΔUA-4GlcNSα-4IdoAα-4GlcNSα-4IdoAα-4GlcNS-AO │ │ │ │ │ SU-6 SU-2 SU-6 SU-2 SU-6
442	Hep-8-AO*(Nian)	70.5	42.5	SU-2 │ ΔUA-4GlcNSα-4IdoAα-4GlcNSα-4IdoAα-4GlcNSα-4IdoAα-4GlcNS-DH │ │ │ │ │ │ │ SU-6 SU-2 SU-6 SU-2 SU-6 SU-2 SU-6
443	Hep-10-AO*(Nian)	-	7	SU-2 │ ΔUA-4GlcNSα-4IdoAα-4GlcNSα-4IdoAα-4GlcNS-AO │ │ │ │ │ SU-6 SU-2 SU-6 SU-2 SU-6
444	Hep-12-AO*(Nian)	81.5	9.5	SU-2 │ ΔUA-4GlcNSα-4IdoAα-4GlcNSα-4IdoAα-4GlcNSα-4IdoAα-4GlcNSα-4IdoAα-4GlcNSα-4IdoAα-4GlcNS-AO │ │ │ │ │ │ │ │ │ │ │ SU-6 SU-2 SU-6 SU-2 SU-6 SU-2 SU-6 SU-2 SU-6 SU-2 SU-6
445	Hep-14-AO*(Nian)	324	17	SU-2 │ ΔUA-4GlcNSα-4IdoAα-4GlcNSα-4IdoAα-4GlcNSα-4IdoAα-4GlcNSα-4IdoAα-4GlcNSα-4IdoAα-4GlcNSα-4IdoAα-4GlcNS-AO │ │ │ │ │ │ │ │ │ │ │ │ │ SU-6 SU-2 SU-6 SU-2 SU-6 SU-2 SU-6 SU-2 SU-6 SU-2 SU-6 SU-2 SU-6
446	Hep-16-AO*(Nian)	-	12	SU-2 │ ΔUA-4GlcNSα-4IdoAα-4GlcNSα-4IdoAα-4GlcNSα-4IdoAα-4GlcNSα-4IdoAα-4GlcNSα-4IdoAα-4GlcNSα-4IdoAα-4GlcNSα-4IdoAα-4GlcNS-AO │ │ │ │ │ │ │ │ │ │ │ │ │ │ │ SU-6 SU-2 SU-6 SU-2 SU-6 SU-2 SU-6 SU-2 SU-6 SU-2 SU-6 SU-2 SU-6 SU-2 SU-6
447	Hep-18-AO*(Nian)	147.5	9.5	SU-2 │ ΔUA-4GlcNSα-4IdoAα-4GlcNSα-4IdoAα-4GlcNSα-4IdoAα-4GlcNSα-4IdoAα-4GlcNSα-4IdoAα-4GlcNSα-4IdoAα-4GlcNSα-4IdoAα-4GlcNSα-4IdoAα-4GlcNS-AO │ │ │ │ │ │ │ │ │ │ │ │ │ │ │ │ │ SU-6 SU-2 SU-6 SU-2 SU-6 SU-2 SU-6 SU-2 SU-6 SU-2 SU-6 SU-2 SU-6 SU-2 SU-6 SU-2 SU-6
448	Hep-20-AO*(Nian)	-	3.5	SU-2 │ ΔUA-4GlcNSα-4IdoAα-4GlcNSα-4IdoAα-4GlcNSα-4IdoAα-4GlcNSα-4IdoAα-4GlcNSα-4IdoAα-4GlcNSα-4IdoAα-4GlcNSα-4IdoAα-4GlcNSα-4IdoAα-4GlcNSα-4IdoAα-4GlcNS-AO │ │ │ │ │ │ │ │ │ │ │ │ │ │ │ │ │ │ │ SU-6 SU-2 SU-6 SU-2 SU-6 SU-2 SU-6 SU-2 SU-6 SU-2 SU-6 SU-2 SU-6 SU-2 SU-6 SU-2 SU-6 SU-2 SU-6
449	GN2-AO	-	6	GlcNAcβ-4GlcNAc-AO
450	GN3	-	11.5	GlcNAcβ-4GlcNAcβ-4GlcNAc-DH
451	GN3-AO	-	8	GlcNAcβ-4GlcNAcβ-4GlcNAc-AO
452	GN4-AO*	-	16.5	GlcNAcβ-4GlcNAcβ-4GlcNAcβ-4GlcNAc-AO
453	GN5-AO*	-	16.5	GlcNAcβ-4GlcNAcβ-4GlcNAcβ-4GlcNAcβ-4GlcNAc-AO
454	GN7-AO*	-	0.5	GlcNAcβ-4GlcNAcβ-4GlcNAcβ-4GlcNAcβ-4GlcNAcβ-4GlcNAcβ-4GlcNAc-AO
455	GN8-AO*	-	1.5	GlcNAcβ-4GlcNAcβ-4GlcNAcβ-4GlcNAcβ-4GlcNAcβ-4GlcNAcβ-4GlcNAcβ-4GlcNAc-AO
456	GlcN4-AO (chitosan)	-	25.5	GlcNβ-4GlcNβ-4GlcNβ-4GlcN-AO
457	GlcN5-AO (chitosan)	-	2	GlcNβ-4GlcNβ-4GlcNβ-4GlcNβ-4GlcN-AO
458	GlcN6-AO (chitosan)	-	1	GlcNβ-4GlcNβ-4GlcNβ-4GlcNβ-4GlcNβ-4GlcN-AO
459	GlcNAc2(1-6)-AO	-	10.5	GlcNACβ-6GlcNAc-AO
460	Malto-2-AO	-	7	Glcα-4Glc-AO
461	Malto-3-AO	-	38.5	Glcα-4Glcα-4Glc-AO
462	Malto-4-AO	-	1	Glcα-4Glcα-4Glcα-4Glc-AO
463	Malto-6-AO	-	17	Glcα-4Glcα-4Glcα-4Glcα-4Glcα-4Glc-AO
464	Malto-7-AO	-	3.5	Glcα-4Glcα-4Glcα-4Glcα-4Glcα-4Glcα-4Glc-AO
465	Malto-8-AO*	-	53	Glcα-4Glcα-4Glcα-4Glcα-4Glcα-4Glcα-4Glcα-4Glc-AO
466	Malto-9-AO*	-	12	Glcα-4Glcα-4Glcα-4Glcα-4Glcα-4Glcα-4Glcα-4Glcα-4Glc-AO
467	Malto-10-AO*	-	13.5	Glcα-4Glcα-4Glcα-4Glcα-4Glcα-4Glcα-4Glcα-4Glcα-4Glcα-4Glc-AO
468	Malto-11-AO*	-	5	Glcα-4Glcα-4Glcα-4Glcα-4Glcα-4Glcα-4Glcα-4Glcα-4Glcα-4Glcα-4Glc-AO
469	Malto-12-AO*	-	27	Glcα-4Glcα-4Glcα-4Glcα-4Glcα-4Glcα-4Glcα-4Glcα-4Glcα-4Glcα-4Glcα-4Glc-AO
470	Malto-13-AO*	-	7	Glcα-4Glcα-4Glcα-4Glcα-4Glcα-4Glcα-4Glcα-4Glcα-4Glcα-4Glcα-4Glcα-4Glcα-4Glc-AO
471	Malto-2	-	5	Glcα-4Glc-DH
472	Malto-3	-	11.5	Glcα-4Glcα-4Glc-DH
473	Malto-4	-	20.5	Glcα-4Glcα-4Glcα-4Glc-DH
474	Malto-6	-	15.5	Glcα-4Glcα-4Glcα-4Glcα-4Glcα-4Glc-DH
475	Malto-7	-	6.5	Glcα-4Glcα-4Glcα-4Glcα-4Glcα-4Glcα-4Glc-DH
476	Dext-2-AO	-	15	Glcα-6Glc-AO
477	Dext-3-AO	-	4.5	Glcα-6Glcα-6Glc-AO
478	Dext-4-AO	-	22.5	Glcα-6Glcα-6Glcα-6Glc-AO
479	Dext-5-AO*	-	15.5	Glcα-6Glcα-6Glcα-6Glcα-6Glc-AO
480	Dext-6-AO*	-	13.5	Glcα-6Glcα-6Glcα-6Glcα-6Glcα-6Glc-AO
481	Dext-8-AO*	-	3.5	Glcα-6Glcα-6Glcα-6Glcα-6Glcα-6Glcα-6Glcα-6Glc-AO
482	Dext-9-AO*	-	2	Glcα-6Glcα-6Glcα-6Glcα-6Glcα-6Glcα-6Glcα-6Glcα-6Glc-AO
483	Dext-10-AO*	-	29	Glcα-6Glcα-6Glcα-6Glcα-6Glcα-6Glcα-6Glcα-6Glcα-6Glcα-6Glc-AO
484	Dext-11-AO*	-	3	Glcα-6Glcα-6Glcα-6Glcα-6Glcα-6Glcα-6Glcα-6Glcα-6Glcα-6Glcα-6Glc-AO
485	Dext-12-AO*	-	6	Glcα-6Glcα-6Glcα-6Glcα-6Glcα-6Glcα-6Glcα-6Glcα-6Glcα-6Glcα-6Glcα-6Glc-AO
486	Dext-13-AO*	-	13.5	Glcα-6Glcα-6Glcα-6Glcα-6Glcα-6Glcα-6Glcα-6Glcα-6Glcα-6Glcα-6Glcα-6Glcα-6Glc-AO
487	Dext-2	-	11.5	Glcα-6Glc-DH
488	Dext-3	-	19.5	Glcα-6Glcα-6Glc-DH
489	Dext-4	-	6.5	Glcα-6Glcα-6Glcα-6Glc-DH
490	Dext-6*	-	8.5	Glcα-6Glcα-6Glcα-6Glcα-6Glcα-6Glc-DH
491	Dext-7*	-	4	Glcα-6Glcα-6Glcα-6Glcα-6Glcα-6Glcα-6Glc-DH
492	Lam-2-AO	-	58	Glcβ-3Glc-AO
493	Lam-3-AO	-	3	Glcβ-3Glcβ-3Glc-AO
494	Lam-4-AO	-	49.5	Glcβ-3Glcβ-3Glcβ-3Glc-AO
495	Lam-5-AO	-	5.5	Glcβ-3Glcβ-3Glcβ-3Glcβ-3Glc-AO
496	Lam-6-AO*	-	78.5	Glcβ-3Glcβ-3Glcβ-3Glcβ-3Glcβ-3Glc-AO
497	Lam-7-AO	-	26	Glcβ-3Glcβ-3Glcβ-3Glcβ-3Glcβ-3Glcβ-3Glc-AO
498	Curd-8-AO*	-	43	Glcβ-3Glcβ-3Glcβ-3Glcβ-3Glcβ-3Glcβ-3Glcβ-3Glc-AO
499	Curd-9-AO*	-	39	Glcβ-3Glcβ-3Glcβ-3Glcβ-3Glcβ-3Glcβ-3Glcβ-3Glcβ-3Glc-AO
500	Curd-10-AO*	-	19	Glcβ-3Glcβ-3Glcβ-3Glcβ-3Glcβ-3Glcβ-3Glcβ-3Glcβ-3Glcβ-3Glc-AO
501	Curd-11-AO*	-	36	Glcβ-3Glcβ-3Glcβ-3Glcβ-3Glcβ-3Glcβ-3Glcβ-3Glcβ-3Glcβ-3Glcβ-3Glc-AO
502	Curd-12-AO*	-	2	Glcβ-3Glcβ-3Glcβ-3Glcβ-3Glcβ-3Glcβ-3Glcβ-3Glcβ-3Glcβ-3Glcβ-3Glcβ-3Glc-AO
503	Curd-13-AO*	-	22.5	Glcβ-3Glcβ-3Glcβ-3Glcβ-3Glcβ-3Glcβ-3Glcβ-3Glcβ-3Glcβ-3Glcβ-3Glcβ-3Glcβ-3Glc-AO
504	Lam-2	-	11.5	Glcβ-3Glc-DH
505	Lam-3	-	14	Glcβ-3Glcβ-3Glc-DH
506	Lam-6*	-	14.5	Glcβ-3Glcβ-3Glcβ-3Glcβ-3Glcβ-3Glc-DH
507	Lam-7	-	17	Glcβ-3Glcβ-3Glcβ-3Glcβ-3Glcβ-3Glcβ-3Glc-DH
508	Cello-3-AO	-	49	Glcβ-4Glcβ-4Glc-AO
509	Cello-4-AO	-	28.5	Glcβ-4Glcβ-4Glcβ-4Glc-AO
510	Cello-5-AO*	-	23	Glcβ-4Glcβ-4Glcβ-4Glcβ-4Glc-AO
511	Cello-6-AO*	-	1	Glcβ-4Glcβ-4Glcβ-4Glcβ-4Glcβ-4Glc-AO
512	Cello-7-AO*	-	34	Glcβ-4Glcβ-4Glcβ-4Glcβ-4Glcβ-4Glcβ-4Glc-AO
513	Cello-8-AO*	-	12	Glcβ-4Glcβ-4Glcβ-4Glcβ-4Glcβ-4Glcβ-4Glcβ-4Glc-AO
514	Cello-9-AO*	-	25	Glcβ-4Glcβ-4Glcβ-4Glcβ-4Glcβ-4Glcβ-4Glcβ-4Glcβ-4Glc-AO
515	Cello-10-AO*	-	6.5	Glcβ-4Glcβ-4Glcβ-4Glcβ-4Glcβ-4Glcβ-4Glcβ-4Glcβ-4Glcβ-4Glc-AO
516	Cello-11-AO*	-	8.5	Glcβ-4Glcβ-4Glcβ-4Glcβ-4Glcβ-4Glcβ-4Glcβ-4Glcβ-4Glcβ-4Glcβ-4Glc-AO
517	Cello-12-AO*	-	14.5	Glcβ-4Glcβ-4Glcβ-4Glcβ-4Glcβ-4Glcβ-4Glcβ-4Glcβ-4Glcβ-4Glcβ-4Glcβ-4Glc-AO
518	Cello-13-AO*	-	47	Glcβ-4Glcβ-4Glcβ-4Glcβ-4Glcβ-4Glcβ-4Glcβ-4Glcβ-4Glcβ-4Glcβ-4Glcβ-4Glcβ-4Glc-AO
519	Cellobiose	-	13	Glcβ-4Glc-DH
520	Pust-3-AO	-	14.5	Glcβ-6Glcβ-6Glc-AO
521	Pust-4-AO	-	3.5	Glcβ-6Glcβ-6Glcβ-6Glc-AO
522	Pust-5-AO	-	32	Glcβ-6Glcβ-6Glcβ-6Glcβ-6Glc-AO
523	Pust-6-AO	-	14	Glcβ-6Glcβ-6Glcβ-6Glcβ-6Glcβ-6Glc-AO
524	Pust-7-AO*	-	25.5	Glcβ-6Glcβ-6Glcβ-6Glcβ-6Glcβ-6Glcβ-6Glc-AO
525	Pust-8-AO*	-	15	Glcβ-6Glcβ-6Glcβ-6Glcβ-6Glcβ-6Glcβ-6Glcβ-6Glc-AO
526	Pust-9-AO*	-	20	Glcβ-6Glcβ-6Glcβ-6Glcβ-6Glcβ-6Glcβ-6Glcβ-6Glcβ-6Glc-AO
527	Pust-10-AO*	-	56.5	Glcβ-6Glcβ-6Glcβ-6Glcβ-6Glcβ-6Glcβ-6Glcβ-6Glcβ-6Glcβ-6Glc-AO
528	Pust-11-AO*	-	22	Glcβ-6Glcβ-6Glcβ-6Glcβ-6Glcβ-6Glcβ-6Glcβ-6Glcβ-6Glcβ-6Glcβ-6Glc-AO
529	Pust-15-AO*	-	27.5	Glcβ-6Glcβ-6Glcβ-6Glcβ-6Glcβ-6Glcβ-6Glcβ-6Glcβ-6Glcβ-6Glcβ-6Glcβ-6Glcβ-6Glcβ-6Glcβ-6Glc-AO
530	Pust-15a-AO*	-	11.5	Glcβ-6Glcβ-6Glcβ-6Glcβ-6Glcβ-6Glcβ-6Glcβ-6Glcβ-6Glcβ-6Glcβ-6Glcβ-6Glcβ-6Glcβ-6Glcβ-6Glc-AO
531	Kojibiose	-	7	Glcα-2Glc-DH
532	Cyano-2-AO	-	17	Glcα-2Glc-AO
533	Cyano-3-AO	-	6	Glcα-2Glcα-2Glc-AO
534	Cyano-4-AO	-	2	Glcα-2Glcα-2Glcα-2Glc-AO
535	Cyano-5-AO	-	18	Glcα-2Glcα-2Glcα-2Glcα-2Glc-AO
536	Cyano-6-AO*	-	7	Glcα-2Glcα-2Glcα-2Glcα-2Glcα-2Glc-AO
537	Cyano-7-AO*	-	9	Glcα-2Glcα-2Glcα-2Glcα-2Glcα-2Glcα-2Glc-AO
538	Cyano-9-AO*	-	23.5	Glcα-2Glcα-2Glcα-2Glcα-2Glcα-2Glcα-2Glcα-2Glcα-2Glc-AO
539	Nigerose	-	3	Glcα-3Glc-DH
540	Nigerose-AO	-	0	Glcα-3Glc-AO
541	Poria-3-AO	-	1	Glcα-3Glcα-3Glc-AO
542	Poria-4-AO	-	7.5	Glcα1-3Glcα1-3Glcα1-3Glc-AO
543	Poria-5-AO	-	22	Glcα-3Glcα-3Glcα-3Glcα-3Glc-AO
544	Poria-6-AO	-	9	Glcα-3Glcα-3Glcα-3Glcα-3Glcα-3Glc-AO
545	Poria-7-AO	-	12	Glcα-3Glcα-3Glcα-3Glcα-3Glcα-3Glcα-3Glc-AO
546	Poria-8-AO*	-	24	Glcα-3Glcα-3Glcα-3Glcα-3Glcα-3Glcα-3Glcα-3Glc-AO
547	Poria-9-AO*	-	23	Glcα-3Glcα-3Glcα-3Glcα-3Glcα-3Glcα-3Glcα-3Glcα-3Glc-AO
548	Poria-10-AO*	-	5.5	Glcα-3Glcα-3Glcα-3Glcα-3Glcα-3Glcα-3Glcα-3Glcα-3Glα-3Glc-AO
549	Poria-11-AO*	-	15.5	Glcα-3Glcα-3Glcα-3Glcα-3Glcα-3Glcα-3Glcα-3Glcα-3Glα-3Glcα-3Glc-AO
550	Poria-12-AO*	-	3.5	Glcα-3Glcα-3Glcα-3Glcα-3Glcα-3Glcα-3Glcα-3Glcα-3Glα-3Glcα-3Glcα-3Glc-AO
551	Poria-13-AO*	-	35.5	Glcα-3Glcα-3Glcα-3Glcα-3Glcα-3Glcα-3Glcα-3Glcα-3Glα-3Glcα-3Glcα-3Glcα-3Glc-AO
552	i-Pano-3-AO	-	11	Glcα-4Glcα-6Glc-AO
553	Pullu-4-AO	-	32.5	Glcα-6Glcα-4Glcα-4Glc-AO
554	Pullu-6-AO	-	52	Glcα-4Glcα-4Glcα-6Glcα-4Glcα-4Glc-AO
555	CβG-2-AO	-	0.5	Glcβ-2Glc-AO
556	CβG-3-AO	-	0	Glcβ-2Glcβ-2Glc-AO
557	CβG-4-AO	-	13	Glcβ-2Glcβ-2Glcβ-2Glc-AO
558	CβG-5-AO*	-	5.5	Glcβ-2Glcβ-2Glcβ-2Glcβ-2Glc-AO
559	CβG-6-AO*	-	1	Glcβ-2Glcβ-2Glcβ-2Glcβ-2Glcβ-2Glc-AO
560	CβG-7-AO*	-	17.5	Glcβ-2Glcβ-2Glcβ-2Glcβ-2Glcβ-2Glcβ-2Glc-AO
561	CβG-8-AO*	-	15.5	Glcβ-2Glcβ-2Glcβ-2Glcβ-2Glcβ-2Glcβ-2Glcβ-2Glc-AO
562	CβG-10-AO*	-	16	Glcβ-2Glcβ-2Glcβ-2Glcβ-2Glcβ-2Glcβ-2Glcβ-2Glcβ-2Glcβ-2Glc-AO
563	CβG-11-AO*	-	46	Glcβ-2Glcβ-2Glcβ-2Glcβ-2Glcβ-2Glcβ-2Glcβ-2Glcβ-2Glcβ-2Glcβ-2Glc-AO
564	CβG-12-AO*	-	48	Glcβ-2Glcβ-2Glcβ-2Glcβ-2Glcβ-2Glcβ-2Glcβ-2Glcβ-2Glcβ-2Glcβ-2Glcβ-2Glc-AO
565	CβG-13-AO*	-	23	Glcβ-2Glcβ-2Glcβ-2Glcβ-2Glcβ-2Glcβ-2Glcβ-2Glcβ-2Glcβ-2Glcβ-2Glcβ-2Glcβ-2Glc-AO
566	Barley-3-AO	-	26	Glcβ-4Glcβ-3Glc-AO
567	Barley-3a-AO	-	67	Glcβ-3Glcβ-4Glc-AO
568	Barley-3b-AO	-	21	Glcβ-4Glcβ-3Glc-AO
569	Barley-4a-AO	-	6.5	Glcβ-3Glcβ-4Glcβ-4Glc-AO
570	Barley-4b-AO	-	31	Glcβ-4Glcβ-4Glcβ-3Glc-AO
571	Barley-5-AO*	-	10	Glcβ-4Glcβ-4Glcβ-4Glcβ-3Glc-AO
572	Barley-5a-AO	-	26.5	Glcβ-3Glcβ-4Glcβ-6Glcβ-4Glc-AO
573	Barley-6-AO*	-	23.5	(Glcβ-3/4Glcβ)2-4Glcβ-3Glc-AO
574	Barley-6a-AO	-	1.5	Glcβ-3Glcβ-4Glcβ-6Glcβ-4Glcβ-3Glc-AO; and Glcβ-3Glcβ-4Glcβ-4Glcβ-4Glcβ-3Glc-AO (ratio ~1:1)
575	Barley-8-AO*	-	0.5	(Glcβ-4/3Glcβ)3-4Glcβ-3Glc-AO
576	Barley-9-AO*	-	16.5	(Glcβ-4/3Glcβ)4-3Glc-AO
577	Barley-10-AO*	-	2.5	(Glcβ-4/3Glcβ)4-4Glcβ-3Glc-AO
578	Barley-11-AO*	-	4	(Glcβ-4/3Glcβ)5-3Glc-AO
579	Barley-12-AO*	-	4	(Glcβ-4/3Glcβ)5-4Glcβ-3Glc-AO
580	Barley-13-AO*	-	19	(Glcβ-4/3Glcβ)6-3Glc-AO
581	Barley-14-AO*	-	15	(Glcβ-4/3Glcβ)6-4Glcβ-3Glc-AO
582	Barley-15-AO*	-	0	(Glcβ-4/3Glcβ)7-3Glc-AO
583	Barley-16-AO*	-	26	(Glcβ-4/3Glcβ)7-4Glcβ-3Glc-AO
584	Grifo-3-AO*	-	13	Glc3(β-3/β-6)-AO
585	Grifo-4-AO*	-	45.5	Glc4(β-3/β-6)-AO
586	Grifo-6-AO*	-	35.5	Glc6(β-3/β-6)-AO
587	Grifo-7-AO*	-	6.5	Glc7(β-3/β-6)-AO
588	Grifo-8-AO*	-	27	Glc8(β-3/β-6)-AO
589	Grifo-9-AO*	-	5.5	Glc9(β-3/β-6)-AO
590	Grifo-10-AO*	-	14.5	Glc10(β-3/β-6)-AO
591	Grifo-11-AO*	-	7.5	Glc11(β-3/β-6)-AO
592	Grifo-12-AO*	-	2.5	Glc12(β-3/β-6)-AO
593	Grifo-13-AO*	-	1	Glc13(β-3/β-6)-AO
594	Grifo-14-AO*	-	91	Glc14(β-3/β-6)-AO
595	Grifo-15-AO*	-	12.5	Glc15(β-3/β-6)-AO
596	Grifo-16-AO*	-	6.5	Glc16(β-3/β-6)-AO
597	Lentin-2-AO	-	7	Glc2(β-3/β-6)-AO
598	Lentin-3-AO	750.5	1016.5	Glc3(β-3/β-6)-AO
599	Lentin-4-AO*	-	2	Glc4(β-3/β-6)-AO
600	Lentin-5-AO*	-	7.5	Glc5(β-3/β-6)-AO
601	Lentin-6-AO*	-	31	Glc6(β-3/β-6)-AO
602	Lentin-7-AO*	-	60.5	Glc7(β-3/β-6)-AO
603	Lentin-8-AO*	-	2	Glc8(β-3/β-6)-AO
604	Lentin-9-AO*	-	20.5	Glc9(β-3/β-6)-AO
605	Lentin-10-AO*	-	10	Glc10(β-3/β-6)-AO
606	Lentin-11-AO*	-	7.5	Glc11(β-3/β-6)-AO
607	Lentin-12-AO*	-	14.5	Glc12(β-3/β-6)-AO
608	Lentin-13-AO*	-	24	Glc13(β-3/β-6)-AO
609	NSG-11-AO*	-	2	Glcβ-3Glcβ-3Glcβ-3Glcβ-3Glcβ-3Glcβ-3Glcβ-3Glcβ-3Glcβ-3Glcβ-3Glc-AO
610	HE-8-AO	-	22	Glcβ-3Glcβ-3Glcβ-3Glcβ-3Glcβ-3Glcβ-3Glcβ-3Glc-AO
611	HE-9-AO	-	52	Glcβ-3Glcβ-3Glcβ-3Glcβ-3Glcβ-3Glcβ-3Glcβ-3Glcβ-3Glc-AO
612	HE-10-AO	-	41.5	Glcβ-3Glcβ-3Glcβ-3Glcβ-3Glcβ-3Glcβ-3Glcβ-3Glcβ-3Glcβ-3Glc-AO
613	HE-9B7-AO	-	6.5	Glcβ-3Glcβ-3Glcβ-3Glcβ-3Glcβ-3Glcβ-3Glcβ-3Glc-AO │ Glcβ-6
614	HE-10B2-AO	-	3.5	Glcβ-3Glcβ-3Glcβ-3Glcβ-3Glcβ-3Glcβ-3Glcβ-3Glcβ-3Glc-AO │ Glcβ-6
615	HE-10B3-AO	-	9	Glcβ-3Glcβ-3Glcβ-3Glcβ-3Glcβ-3Glcβ-3Glcβ-3Glcβ-3Glc-AO │ Glcβ-6
616	HE-10B5-AO	-	5	Glcβ-3Glcβ-3Glcβ-3Glcβ-3Glcβ-3Glcβ-3Glcβ-3Glcβ-3Glc-AO │ Glcβ-6
617	HE-10B7-AO	-	6.5	Glcβ-3Glcβ-3Glcβ-3Glcβ-3Glcβ-3Glcβ-3Glcβ-3Glcβ-3Glc-AO │ Glcβ-6
618	Gu-6B1/3-AO	-	1	Glcβ-3Glcα-3Glcβ-3Glc-AO │ │ Glcβ-6 Glcβ-6
619	HE-11B3/6-AO	-	10.5	Glcβ-3Glcβ-3Glcβ-3Glcβ-3Glcβ-3Glcβ-3Glcβ-3Glcβ-3Glc-AO │ │ Glcβ-6 Glcβ-6
620	Man4(β4)	-	9.5	Manβ-4Manβ-4Manβ-4Man-DH
621	Man6(β4)	-	18	Manβ-4Manβ-4Manβ-4Manβ-4Manβ-4Man-DH
622	Xyl5(β4)	-	3	Xylβ-4Xylβ-4Xylβ-4Xylβ-4Xyl-DH
623	Xyl6(β4)	-	5	Xylβ-4Xylβ-4Xylβ-4Xylβ-4Xylβ-4Xyl-DH
624	Ara6(α5)	-	11	Araα-5Araα-5Araα-5Araα-5Araα-5Ara-DH
625	Ara7(α5)	-	31	Araα-5Araα-5Araα-5Araα-5Araα-5Araα-5Ara-DH
626	Gal	-	26	Gal-DH
627	Gal-AO	-	73.5	Gal-AO
628	GalNAc	-	7	GalNAc-DH
629	GalNAc-AO	-	18.5	GalNAc-AO
630	Glc	-	1.5	Glc-DH
631	Glc-AO	-	26	Glc-AO
632	GN	-	7.5	GlcNAc-DH
633	GN-AO	-	28	GlcNAc-AO
634	Man-AO	-	17	Man-AO
635	Fuc	-	10	Fuc-DH
636	Fuc-AO	-	64	Fuc-AO
637	NeuAc	43	28	NeuAc-DH
638	NeuAc-AO	-	40	NeuAc-AO
639	NeuGc	-	27	NeuGc-DH
640	NeuGc-AO	-	22	NeuGc-AO
641	Rha	-	6	Rha-DH
642	Rha-AO	-	13.5	Rha-AO
643	Galα-6Glc-AO	31	18	Galα-6Glc-AO
644	(6P)-Glc-AO	-	2	P-6Glc-AO
645	(6P)-Man	5.5	1.5	P-6Man-DH
646	(6P)-Man-AO	25	2	P-6Man-AO
647	(6P)-Fructose-AO	-	8.5	P-6Fru-AO
648	SU-Tyr	9	3	SU-Tyr-DH
649	SU-Cholesterol	22	46	SU-Cholesterol
650	GN-Asn	54	35	GlcNAcβ-Asn-DH
651	Xyl3Glc4	10.5	39.5	Xylα-6 │ Glcβ-4Glcβ-4Glcβ-4Glc-DH │ │ Xylα-6 Xylα-6
652	GSC-284	-	24.5	GalNAcβ-6Galβ-4Glcβ-Cer36 │ NeuAcα-3
653	GSC-575	-	8.5	GalNAcβ-4Galβ-3Galβ-C30 │ NeuAcα-3
654	GSC-70	19.5	8.5	NeuAcα-6Galβ-6GalNAcβ-4Galβ-4Glcβ-Cer36
655	GSC-154	-	13	NeuAcα-3Galβ-4GlcNAcβ-6Galβ-4Glcβ-Cer36 │ Fucα-3
656	GSC-446	24.5	5.5	NeuAcα-3Galβ-4GlcNAcβ-6GalNAcα-3Galβ-4Glc-C30
657	GSC-441	-	11	NeuAcα-3Galβ-4GlcNAcβ-6GalNAcα-3Galβ-4Glcβ-C30
658	GSC-384	46	19	NeuAcα-3Galβ-4GlcNAcβ-4GalNAcβ-3Galβ-4Glcβ-C30 │ Fucα-3
659	Glc4(α6,α4,α4)	-	1	Glcα-6Glcα-4Glcα-4Glc-DH
660	Glc(α6,α4,α4)-AO	35.5	22.5	Glcα-6Glcα-4Glcα-4Glc-AO
661	O1-AO	-	1.5	GlcNAcβ-6 │ Gal-AO │ GlcNAcβ-3
662	Rutinose-AO	11	27	Rhaα-6Glc-AO
663	Gal4	-	0	Galα-3Galβ-4Galα-3Gal-DH
664	Ceramides	-	33	Cer
665	Galα-4Glc-AO	-	73.5	Galα-4Glc-AO
666	Carra-Tetra-1S	-	7.5	aGalα-3Galβ-4aGalα-3Gal-DH │ SU-4
667	Carra-Tetra-2S	-	3.5	aGalα-3Galβ-4aGalα-3Gal-DH │ │ SU-4 SU-4
668	Carra-Hexa-3S	-	17.5	aGalα-3Galβ-4aGalα-3Galβ-4aGalα-3Gal-DH │ │ │ SU-4 SU-4 SU-4
669	Carra-Hexa-4S	-	1	aGalα-3Galβ-4aGalα-3Galβ-4aGalα-3Gal-DH │ │ │ │ SU-4 SU-2 SU-4 SU-4
670	Carra-Octa-4S	-	27.5	aGalα-3Galβ-4aGalα-3Galβ-4aGalα-3Galβ-4aGalα-3Gal-DH │ │ │ │ SU-4 SU-4 SU-4 SU-4
671	Gal2GlcNAc(1-3)-AO	-	0	Galα-3Galβ-3GlcNAc-AO
672	GalManNAc(1-4)-AO	-	9.5	Galβ-4ManNAc-AO
